# Machine learning aided top-down proteomics on a microfluidic platform

**DOI:** 10.1101/2020.11.14.381376

**Authors:** Yuewen Zhang, Maya A. Wright, Kadi L. Saar, Pavankumar Challa, Alexey S. Morgunov, Quentin A. E. Peter, Sean Devenish, Christopher M. Dobson, Tuomas P.J. Knowles

## Abstract

The ability to determine the identity of specific proteins is a critical challenge in many areas of cellular and molecular biology, and in medical diagnostics. Here, we present a microfluidic protein characterisation strategy that within a few minutes generates a three-dimensional fingerprint of a protein sample indicative of its amino acid composition and size and, thereby, creates a unique signature for the protein. By acquiring such multidimensional fingerprints for a set of ten proteins and using machine learning approaches to classify the fingerprints, we demonstrate that this strategy allows proteins to be classified at a high accuracy, even though classification using a single dimension is not possible. Moreover, we show that the acquired fingerprints correlate with the amino acid content of the samples, which makes it is possible to identify proteins directly from their sequence without requiring any prior knowledge about the fingerprints. These findings suggest that such a multidimensional profiling strategy can lead to the development of novel method for protein identification in a microfluidic format.
