## Supplementary Table S1 for "Machine learning aided top-down proteomics on a microfluidic platform"

### Sheet: Sheet2
		Tyr/OPA	UV/OPA	R_h
BSA	r1	0.424076	0.0805218	3.48
	r2	0.522523	0.113468	3.6
	r3	0.341444	0.0812831	3.13
	r4	0.421714	0.0945509	3.6
b-lac	r1	0.342928	1.16157	2.34
	r2	0.262519	0.915566	2.48
	r3	0.17372	0.697546	2.56
	r4	0.184917	0.440793	2.36
b_casine	r1	0.719373	0.776353	3.77
	r2	0.790012	0.449222	4.22
	r3	1.23529	0.97032	3.66
	r4	1.09589	0.926471	3.82
glucose oxidase	r1	0.631241	3.32992	3.74
	r2	0.669276	2.75041	3.24
	r3	0.419744	4.28869	3.5
	r4	0.55084	2.66587	3.98
A-lac	r1	0.541467	0.696172	1.63
	r2	0.461847	0.701121	1.98
	r3	0.421778	0.59791	1.6
	r4	0.406805	0.502441	1.93
ovalbumin	r1	0.655304	0.508975	3.14
	r2	0.486289	0.401046	2.78
	r3	0.44269	0.504498	2.9
	r4	0.634854	0.60981	3.1
Alcohol dehydrogenase	r1	0.953259	1.54633	3.4
	r2	1.01061	0.998302	3.32
	r3	0.801132	1.27846	3.45
	r4	0.907718	1.28086	3.36
Transferrin	r1	1.07703	0.2564	3.5
	r2	0.686802	0.184688	3.24
	r3	0.808818	0.233424	2.92
	r4	0.964824	0.201502	2.84
thyroglobulin	r1	0.0828945	2.82307	8
	r2	0.141642	1.48009	7.63
	r3	0.0535729	2.33529	8.74
	r4	0.0976074	2.15158	8.52
Ubiquitin	r1	0.711035	2.3656	3.25
	r2	0.546178	1.97516	2.85
	r3	0.771794	1.48477	3.09
	r4	0.626508	1.49635	2.88
